# *LINC01432* binds to CELF2 in newly diagnosed multiple myeloma promoting short progression-free survival to standard therapy

**DOI:** 10.1101/2024.06.27.600975

**Authors:** Richa Mishra, Prasanth Thunuguntla, Alani Perkin, Dhanusha Duraiyan, Katelyn Bagwill, Savannah Gonzales, Vanessa Brizuela, Steve Daly, Yoon Jae Chang, Mahdote Abebe, Yash Rajana, Kelly Wichmann, Catheryn Bolick, Jaiyana King, Mark Fiala, Julie Fortier, Reyka Jayasinghe, Mark Schroeder, Li Ding, Ravi Vij, Jessica Silva-Fisher

## Abstract

Multiple Myeloma (MM) is a highly prevalent and incurable form of cancer that arises from malignant plasma cells, with over 35,000 new cases diagnosed annually in the United States. While there are a growing number of approved therapies, MM remains incurable and nearly all patients will relapse and exhaust all available treatment options. Mechanisms for disease progression are unclear and in particular, little is known regarding the role of long non-coding RNAs (lncRNA) in mediating disease progression and response to treatment. In this study, we used transcriptome sequencing to compare newly diagnosed MM patients who had short progression-free survival (PFS) to standard first-line treatment (PFS < 24 months) to patients who had prolonged PFS (PFS > 24 months). We identified 157 differentially upregulated lncRNAs with short PFS and focused our efforts on characterizing the most upregulated lncRNA, *LINC01432*. We investigated *LINC01432* overexpression and CRISPR/Cas9 knockdown in MM cell lines to show that *LINC01432* overexpression significantly increases cell viability and reduces apoptosis, while knockdown significantly reduces viability and increases apoptosis, supporting the clinical relevance of this lncRNA. Next, we used individual-nucleotide resolution cross-linking immunoprecipitation with RT-qPCR to show that *LINC01432* directly interacts with the RNA binding protein, CELF2. Lastly, we showed that *LINC01432*-targeted locked nucleic acid antisense oligonucleotides reduce viability and increases apoptosis. In summary, this fundamental study identified lncRNAs associated with short PFS to standard NDMM treatment and further characterized *LINC01432,* which inhibits apoptosis.

***Key points:*** lncRNA expression was found to be dysregulated in patients with short PFS to standard multiple myeloma therapy. *LINC01432*-bound CELF2 inhibits apoptosis.
