## Supplemental Tables for "*LINC01432* binds to CELF2 in newly diagnosed multiple myeloma promoting short progression-free survival to standard therapy"

### Sheet: Supp Table 1
Supp Table 1: Identified lncRNAs in Poor Responders
Gene ID	Gene Name	logFC	unshrunk.logFC	logCPM	PValue	No. of papers	PMID	Cancer associated (NI-none identfied)
ENSG00000234435	LINC01432	6.42995	7.77028	2.929	6.11e-43	1	30166351	NA
ENSG00000266925	Lnc-LGALS9B-7	5.97113	7.59147	2.51876	3.63e-33	None listed	NA	NA
ENSG00000264232	LINC01916	5.81654	6.10977	3.86617	6.81e-50	None listed	NA	NA
ENSG00000255366	Lnc-SPIDR-1	5.26718	7.39427	1.90024	9.82e-22	None listed	NA	NA
ENSG00000229967	MAGEA4-AS1	5.18966	7.93971	1.9902	2.14e-20	None listed	NA	NA
ENSG00000229491	Lnc-KDM6A-1	4.92796	5.44742	2.63552	5.81e-26	None listed	NA	NA
ENSG00000224413	Lnc-COL6A1-2	4.90583	5.43751	2.67394	2.2e-25	None listed	NA	NA
ENSG00000261655	Lnc-GPR20-1	4.64627	4.6905	5.15496	3.36e-47	None listed	NA	NA
ENSG00000272554	0	4.4327	5.6277	2.03249	2.98e-15	None listed	NA	NA
ENSG00000235824	LINC00837	4.19464	4.68875	2.41185	7e-17	4	37231440, 35494024, 36388161, 28701719	osteosarcoma
ENSG00000230257	NFE4	4.1565	4.2088	4.47993	2.92e-34	16	https://pubmed.ncbi.nlm.nih.gov/?term=NFE4	Acute myloid lukemia, cell renal cell carcinoma,
ENSG00000234206	Lnc-PDSS2-1	4.09586	5.12916	1.41317	9.85e-12	None listed	NA	NA
ENSG00000236453	Lnc-GNG11-3	4.06237	4.69889	1.92592	9.41e-14	None listed	NA	NA
ENSG00000260761	0	4.01861	4.6657	1.77452	4.57e-13	None listed	NA	NA
ENSG00000259485	LINC02253	4.01579	4.20283	3.09147	4.73e-21	2	35136989, 37597669	Gastric cancer, Colon Adinocarcinoma
ENSG00000231175	LINC01720	3.93969	5.82237	1.39269	1.46e-10	None listed	NA	NA
ENSG00000260913	LINC01254	3.9319	4.58045	2.06039	8.77e-13	1	30854091	Gastric cancer
ENSG00000231532	LINC01249	3.92119	3.97367	4.39889	1.01e-29	1	34533693	NA
ENSG00000238129	Lnc-GINS1-12	3.86624	4.40166	2.13369	5.06e-13	None listed	NA	NA
ENSG00000260073	Lnc-TP53TG3-54	3.70338	3.74686	4.11758	6.19e-27	None listed	NA	NA
ENSG00000254226	LINC01933	3.62635	3.637	6.13217	3.93e-36	None listed	NA	NA
ENSG00000251273	LINC02228	3.61248	3.7994	2.74273	6.82e-16	1	37022795	NA
ENSG00000250735	Lnc-THAP6-1	3.56998	3.95681	1.85549	2.48e-11	None listed	NA	NA
ENSG00000266869	Lnc-RGS6-1	3.55209	4.17811	1.73866	1.15e-09	None listed	NA	NA
ENSG00000255345	Lnc-USP35-6	3.53677	3.74059	2.30209	2.36e-14	None listed	NA	NA
ENSG00000261398	Lnc-TP53TG3F-7	3.5353	3.83037	1.98371	3.86e-12	None listed	NA	NA
ENSG00000233633	Lnc-ACP1-16	3.46874	144269484	1.19204	6.56e-10	None listed	NA	NA
ENSG00000239572	Lnc-CGGBP1-1	3.43506	4.9035	1.25921	6.65e-08	None listed	NA	NA
ENSG00000217576	Lnc-NEK3-1	3.36039	3.49077	2.5019	9.36e-15	None listed	NA	NA
ENSG00000258952	SALRNA1	3.34606	4.90319	1.22645	1.23e-07	6	33643816, 37013777,30139387, 23758631, 33535826,28339038	Non small cell lung cancer
ENSG00000260232	PWRN4	3.30861	4.62917	1.35377	1.65e-07	1	33884653	NA
ENSG00000249464	LINC01091	3.29685	3.46145	2.18807	8.44e-13	3	35674868, 31552329, 37444635	Gastric cancer, Prostate cancer,
ENSG00000226087	Lnc-EPCAM-2	3.28794	4.79998	1.24456	2.1e-07	None listed	NA	NA
ENSG00000238054	Lnc-BRINP3-2	3.21443	4.47587	1.29277	3.98e-07	None listed	NA	NA
ENSG00000224388	BACE2-IT1	3.13241	3.71514	1.32032	5.62e-07	None listed	NA	NA
ENSG00000242536	Lnc-SHOX2-4	3.12721	5.99061	1.15288	1.01e-07	None listed	NA	NA
ENSG00000231216	GS1-600G8.3	3.10884	3.53116	1.45623	1.51e-07	None listed	NA	NA
ENSG00000226476	LINC01748	3.09444	3.13551	3.87192	8.01e-18	3	34970695, 36212130 , 35568824	Non small cell lung cancer, liver hepatocellular carcinoma, laryngeal squamous cell carcinoma
ENSG00000235277	Lnc-RBM11-4	3.09414	3.29866	2.24595	2.95e-10	None listed	NA	NA
ENSG00000258185	Lnc-MGAT4C-1	3.09407	4.31933	1.15757	1.7e-06	None listed	NA	NA
ENSG00000230699	Lnc-SAMD11-1	3.09074	3.25253	2.32808	4.46e-11	None listed	NA	NA
ENSG00000245662	LINC02211	3.08187	3.46153	1.74407	6.8e-08	1	35886043	NA
ENSG00000239941	LINC02917	3.07699	3.35103	2.01404	5.31e-09	None listed	NA	NA
ENSG00000220891	LL22NC03-63E9.3	3.06783	3.133	3.33349	3.51e-15	None listed	NA	NA
ENSG00000249364	LINC02997	3.05979	3.24989	2.04608	7.33e-10	None listed	NA	NA
ENSG00000268673	Lnc-OR10H5-1	3.03743	3.37008	1.98903	3.63e-08	None listed	NA	NA
ENSG00000253583	Lnc-TTPA-9	3.02452	3.78986	1.43072	1.33e-06	None listed	NA	NA
ENSG00000254102	BHLHE22-AS1	3.02332	4.37603	1.15791	1.72e-06	None listed	NA	NA
ENSG00000204091	TDRG1	3.00959	4.12523	1.13377	3.39e-06	41	https://pubmed.ncbi.nlm.nih.gov/?term=TDRG1	Non small cell lung cancer, Gastric carcinoma, osteosarcoma, colorectal cancer, endometrial carcinoma, cervical cancer, breast cancer, lung cancer, epithelial ovarian cancer, esophagous squamous cell carcinoma
ENSG00000228742	LINC02577	3.00248	3.21012	2.32734	1.65e-09	2	37173624, 36598310	Pancreatic adenocarcinoma
ENSG00000236117	LINC01639	2.97207	3.56191	1.54728	1.4e-06	1	35893239	Nonalcoholic Fatty Liver Disease
ENSG00000239589	LINC00879	2.96999	3.0014	3.97508	2.91e-17	None listed	NA	NA
ENSG00000260947	Lnc-PRSS3-2	2.95895	3.09726	2.3974	1.49e-10	None listed	NA	NA
ENSG00000254111	Lnc-ZNF703-3	2.94307	144269484	1.12418	2.61e-08	None listed	NA	NA
ENSG00000231401	Lnc-SSUH2-3	2.93236	3.71698	1.2314	6.09e-06	None listed	NA	NA
ENSG00000260763	RP11-445O3.3	2.92605	2.97576	3.60658	8.15e-15	None listed	NA	NA
ENSG00000261502	Lnc-CDH8-10	2.91712	2.95681	3.72798	1.33e-15	None listed	NA	NA
ENSG00000263873	THY1-AS1	2.91083	2.94485	4.15343	2.59e-16	1	37178049	Bladder cancer
ENSG00000260328	Lnc-TNFRSF13B-2	2.89481	2.9384	3.66659	5.19e-15	None listed	NA	NA
ENSG00000265781	Lnc-RTTN-4	2.89114	3.66328	1.41386	4.56e-06	None listed	NA	NA
ENSG00000236145	Lnc-GLI2-5	2.86925	3.59994	1.48738	4.54e-06	None listed	NA	NA
ENSG00000258478	Lnc-SNW1-4	2.86693	4.38408	1.24947	2.87e-06	None listed	NA	NA
ENSG00000270460	Lnc-CDCA7-1	2.85314	4.8776	1.14647	1.74e-06	None listed	NA	NA
ENSG00000223855	PDGFA-DT	2.84984	2.86475	4.86385	7.71e-19	None listed	NA	NA
ENSG00000231772	Lnc-GPR82-1	2.84134	2.93925	2.81963	5.84e-11	None listed	NA	NA
ENSG00000256151	ADGRD1-AS1	2.82503	2.89143	3.23856	2.94e-12	None listed	NA	NA
ENSG00000232057	Lnc-TPO-5	2.8183	3.63369	1.40557	8.33e-06	None listed	NA	NA
ENSG00000254275	LINC00824	2.8048	2.83779	3.85383	5.84e-15	6	34233676, 27203581, 32831971, 32319639, 34888949, 28985737	Hepatocellular carcinoma
ENSG00000240990	HOXA11-AS	2.7952	2.9982	2.01723	7.63e-08	131	https://pubmed.ncbi.nlm.nih.gov/?term=HOXA11-AS	Numerous cancers
ENSG00000258710	LINC01193	2.77996	2.89043	2.27528	1.21e-09	2	31572456, 31059058	Esophageal squamous cell carcinoma
ENSG00000259961	0	2.76775	5.5805	1.0635	1.39e-06	None listed	NA	NA
ENSG00000267665	Lnc-SEPT9-2	2.74328	2.90352	2.25738	2.52e-08	None listed	NA	NA
ENSG00000236049	LINC01920	2.74082	3.13244	1.49368	8.51e-06	None listed	NA	NA
ENSG00000250421	Lnc-CD180-13	2.73654	2.98022	1.85578	6.13e-07	None listed	NA	NA
ENSG00000237463	LRRC52-AS1	2.71755	3.64284	1.21845	2.27e-05	2	31855284, 36132147	Papillary thyroid cancer
ENSG00000222030	LINC01793	2.6916	3.00485	1.68196	3.17e-06	4	35760369, 33713982, 29978448, 31089300	Hepatocellular carcinoma, Oral squamous cell carcinoma, gastric cancer
ENSG00000231674	LINC00410	2.68253	4.11988	1.09341	1.43e-05	1	35832188	Esophageal squamous cell carcinoma
ENSG00000222033	LINC01124	2.68252	3.22329	1.34592	2.36e-05	4	37304672, 32099381, 36193129, 28663367	hepatocellular carcinoma, Non small cell lung cancer, Colon cancer,
ENSG00000273415	LINC02725	2.67806	2.95697	1.84897	1.78e-06	None listed	NA	NA
ENSG00000258702	Lnc-PAPOLA-1	2.66686	2.7065	3.50445	1.21e-12	None listed	NA	NA
ENSG00000272801	Lnc-HOXA3-1	2.66092	2.81015	2.13361	8.73e-08	None listed	NA	NA
ENSG00000234235	BOK-AS1	2.64848	2.70611	3.26882	4.37e-11	1	37364417	Gastric cancer
ENSG00000271959	0	2.63539	2.64189	5.86692	7.35e-19	None listed	NA	NA
ENSG00000223634	Lnc-ATAD2B-4	2.61344	3.64832	1.27966	2.85e-05	None listed	NA	NA
ENSG00000256124	LINC01152	2.58703	3.41754	1.22474	5.42e-05	5	33483471, 34556630, 31054511, 36303582, 34777473	Glioblastoma Multiforme, Hepatocellular carcinoma, Breast Cancer
ENSG00000229558	SACS-AS1	2.58064	2.58812	5.73166	1.81e-17	3	33270518, 32481346, 30170380	Bladder cancer, hepatocellular carcinoma
ENSG00000189229	Lnc-GRM7-10	2.57404	2.58164	5.64824	2.74e-17	None listed	NA	NA
ENSG00000230033	Lnc-NOM1-1	2.56069	4.05621	1.08691	2.54e-05	None listed	NA	NA
ENSG00000228918	LINC01344	2.54723	2.86256	1.51062	2.63e-05	None listed	NA	NA
ENSG00000248973	Lnc-MED10-11	2.51697	3.24203	1.30012	9.37e-05	None listed	NA	NA
ENSG00000251584	Lnc-CEP44-1	2.50641	5.19405	1.07664	6.22e-06	None listed	NA	NA
ENSG00000244791	Lnc-TRIB1-4	2.49015	2.52351	3.49603	2.95e-11	None listed	NA	NA
ENSG00000232524	0	2.48177	2.56963	2.36908	4.26e-08	None listed	NA	NA
ENSG00000250626	Lnc-TRIML2-14	2.47722	2.93711	1.47396	7.48e-05	None listed	NA	NA
ENSG00000254377	MIR124-2HG	2.46179	3.95995	1.10173	4.07e-05	2	28786753, 36313669	Glioblastoma Multiforme
ENSG00000231185	SPRY4-AS1	2.45245	3.38	1.16555	0.00010689	3	34671565, 34122546, 32411183	Hepatocellular carcinoma, Melanoma, Laryngeal squamous cell carcinoma
ENSG00000259588	0	2.44791	4.45453	1.08399	2.18e-05	None listed	NA	NA
ENSG00000227418	PCGEM1	2.44438	4.26972	1.07969	2.74e-05	69	https://pubmed.ncbi.nlm.nih.gov/?term=PCGEM1	Numerous cancers
ENSG00000262267	Lnc-PARN-8	2.42731	2.96763	1.43108	0.0001276	None listed	NA	NA
ENSG00000248370	LINC02434	2.42251	2.55961	2.24804	1.2e-06	2	33095358, 35991889	Head and neck squamous cell carcinomas, Non small cell lung cancer
ENSG00000233854	POU6F2-AS2	2.41641	2.84534	1.45698	0.00011642	9	36797828, 32100443, 37053020, 27033944, 32033141, 30581274, 31737498, 35693096, 36105076	Stomach adenocarcinoma, colon cancer, non small cell lung cancer, oesophageal cancer, Colorectal cancer, lung squamous cell carcinoma, gastric cancer
ENSG00000253474	0	2.39453	3.1148	1.31924	0.00017192	None listed	NA	NA
ENSG00000226900	Lnc-STK32C-3	2.37119	2.63996	1.75592	4.47e-05	None listed	NA	NA
ENSG00000229563	LINC01204	2.35823	2.86244	1.33515	0.00023118	1	37424814	Kidney renal clear cell carcinoma
ENSG00000237665	GRM7-AS2	2.35394	4.89606	1.04938	1.91e-05	None listed	NA	NA
ENSG00000233271	Lnc-USP24-1	2.34342	3.48975	1.09731	0.00014929	None listed	NA	NA
ENSG00000228613	Lnc-PXDN-3	2.33095	3.69933	1.1011	0.00011144	None listed	NA	NA
ENSG00000235026	DPP10-AS1	2.30156	2.51769	1.68133	6.03e-05	6	37078946, 33744851, 34106559, 32319592, 34939750, 26929647	Pancreatic cancer, colon cancer, lung cancer, prostate cancer, breast cancer
ENSG00000217455	Lnc-CARD11-22	2.29557	2.46194	1.98291	2.35e-05	None listed	NA	NA
ENSG00000254804	Lnc-OR4C11-1	2.29376	2.84424	1.36251	0.00036106	None listed	NA	NA
ENSG00000204460	LINC01854	2.29048	2.48176	1.85296	3.49e-05	2	36862922, 29715653	NA
ENSG00000235531	MSC-AS1	2.28701	2.29607	5.10708	1.06e-12	40	https://pubmed.ncbi.nlm.nih.gov/?term=MSC-AS1	Ovarian cancer, colorectal cancer, lung adenocarcinoma, gastric carcinoma, nasopharyngeal carcinoma, glioma, melanoma, gastric cancer, kidney renal clear cell carcinoma, hepatocellular carcinoma, laryngeal cancer, prostate cancer, osteocarcoma, pancreatic cancer, bladder cancer, head and neck squamous cell carcinoma, stomach adenocarcinoma
ENSG00000258584	FAM181A-AS1	2.28034	2.76539	1.34699	0.0003836	5	33080570, 35345333, 36482943, 36060266, 35642209	Glioma, lung adenocarcinoma, low-grade glioma, thyroid cancer
ENSG00000261800	Lnc-TP53TG3F-6	2.27064	2.51142	1.48196	0.00015612	None listed	NA	NA
ENSG00000253595	LINC01300	2.25654	2.73787	1.43639	0.00037534	1	31620361	Head and neck squamous cell carcinoma
ENSG00000225126	CAMTA1-AS1	2.21913	2.30056	2.61268	1.61e-06	None listed	NA	NA
ENSG00000249382	LINC02619	2.21805	2.79571	1.24245	0.00064549	None listed	NA	NA
ENSG00000251676	SNHG27	2.20828	2.41402	1.56852	0.0001648	None listed	NA	NA
ENSG00000205786	LINC01531	2.20812	2.22598	4.16162	4.38e-10	None listed	NA	NA
ENSG00000257842	NOVA1-DT	2.2061	2.30489	2.34073	5.01e-06	None listed	NA	NA
ENSG00000212766	EWSAT1	2.20266	2.3112	2.23999	8.4e-06	19	https://pubmed.ncbi.nlm.nih.gov/?term=EWSAT1	Colorectal cancer, hepatocellular carcinoma, cervical cancer, osteosarcoma, non-small cell lung cancer, ovarian cancer, glioma, nasopharyngeal carcinoma, Ewing sarcoma,
ENSG00000231107	LINC01508	2.20072	2.58705	1.37027	0.00054221	5	34603293, 34132072, 31938376, 35068271, 35947245	Hepatocellular carcinoma, ovarian cancer, HER2-negative breast cancer
ENSG00000238042	LINC02257	2.18997	2.37688	1.89284	9.12e-05	7	36124032, 33996902, 35837189, 37130175, 34295922, 32355515, 30510449	Colorectal cancer, colon adenocarcinoma, kidney renal clear cell carcinoma
ENSG00000226258	GRM7-AS3	2.18995	2.36464	1.84206	7.37e-05	2	25690665, 34204705	Na
ENSG00000231426	FILNC1	2.18547	2.42488	1.47931	0.00026008	2	28978906, 32171239	Renal tumor
ENSG00000269986	Lnc-CDH8-8	2.18449	2.29697	2.13409	1.56e-05	None listed	NA	NA
ENSG00000238273	Lnc-C2orf49-2	2.17735	2.20532	3.71265	8.17e-09	None listed	NA	NA
ENSG00000224577	LINC01117	2.17158	2.76021	1.24	0.00081802	2	37384755, 35855425	Lung adenocarcinoma, breast cancer
ENSG00000253622	Lnc-AARD-1	2.16488	3.36815	1.11774	0.00030143	None listed	NA	NA
ENSG00000267057	LINC01905	2.15647	2.46039	1.54147	0.00048433	None listed	NA	NA
ENSG00000214999	0	2.15453	2.19433	3.14733	1.18e-07	None listed	NA	NA
ENSG00000224810	Lnc-ZNF648-1	2.14799	2.19197	2.92279	2.47e-07	None listed	NA	NA
ENSG00000253170	Lnc-RAP1GDS1-5	2.14739	2.56196	1.33746	0.00079775	None listed	NA	NA
ENSG00000259905	PWRN1	2.14729	2.21888	2.66845	2.19e-06	16	https://pubmed.ncbi.nlm.nih.gov/?term=PWRN1	Glioblastoma, osteocarcoma, colorectal cancer, gastric cancer, squamous cell lung carcinoma, acute lymphoblastic leukemia, papillary renal cell carcinoma
ENSG00000250048	LINC00603	2.14692	3.22873	1.16182	0.0003985	1	34315392	Lung squamous cell carcinoma
ENSG00000261044	Lnc-PSCA-3	2.14504	2.21935	2.59791	2.67e-06	None listed	NA	NA
ENSG00000258987	0	2.14253	2.25008	2.28245	1.48e-05	None listed	NA	NA
ENSG00000255666	LINC02700	2.1319	2.32664	1.87821	0.00017221	None listed	NA	NA
ENSG00000267432	DNAH17-AS1	2.12938	2.27884	1.93419	7.47e-05	3	32351291, 32981678, 31516583	Pancreatic carcinoma, non-small cell lung cancer, colorectal cancer
ENSG00000254401	LINC02752	2.1287	2.36852	1.55155	0.0004168	None listed	NA	NA
ENSG00000248238	LINC02438	2.12557	2.52755	1.35737	0.00095137	None listed	NA	NA
ENSG00000255087	Lnc-ST3GAL4-9	2.11685	3.90469	1.04254	0.00017119	None listed	NA	NA
ENSG00000234899	SOX9-AS1	2.11277	2.27741	1.77728	0.00015156	4	35870795, 31402556, 35762854, 31883894	Intrahepatic cholangiocarcinoma, hepatocellular carcinoma, triple-negative breast cancer
ENSG00000237751	LINC01143	2.10831	2.6822	1.22246	0.00112967	1	31539276	Endometrial cancer
ENSG00000247033	Lnc-LDHD-1	2.10587	2.50102	1.36434	0.00098771	None listed	NA	NA
ENSG00000227751	RCC2-AS1	2.10517	2.40764	1.37936	0.00084968	None listed	NA	NA
ENSG00000230623	Lnc-NR5A2-1	2.08946	2.14543	2.70016	1.66e-06	None listed	NA	NA
ENSG00000235726	Lnc-ARL4C-2	2.06681	2.41378	1.4802	0.00104823	None listed	NA	NA
ENSG00000230233	Lnc-CHODL-13	2.05668	3.1524	1.05964	0.00076665	None listed	NA	NA
ENSG00000243766	HOTTIP	2.04007	2.31895	1.43875	0.0010798	267	https://pubmed.ncbi.nlm.nih.gov/?term=HOTTIP	Many different cancers
ENSG00000236154	Lnc-FAM241B-1	2.03639	2.05445	3.95138	2.05e-08	None listed	NA	NA
ENSG00000228971	LINC02607	2.02166	2.37732	1.27109	0.0020551	None listed	NA	NA
ENSG00000260289	Lnc-TMEM114-8	2.02144	2.38429	1.42532	0.00153019	None listed	NA	NA
ENSG00000256321	lnc-ETNK1-4	2.0087	2.06215	2.77524	4.52e-06	None listed	NA	NA
ENSG00000267374	MIR924HG	2.0027	2.10913	2.02437	0.00010199	2	36525280, 36525280	Endometrial carcinoma
ENSG00000233138	0	2.00259	2.44416	1.25187	0.00225289	None listed	NA	NA
ENSG00000250968	LINC02382	2.00253	2.01844	4.06941	2.42e-08	None listed	NA	NA
ENSG00000230725	Lnc-VSX1-1	-2.00386	-2.23209	1.71304	0.0013173	None listed	NA	NA
ENSG00000233308	OSTN-AS1	-2.00602	-2.55948	1.27726	0.00458368	3	31572452, 29923546	Triple-negative breast cancer, prostate cancer
ENSG00000228485	GRK5-IT1	-2.01898	-2.14279	2.19	0.00019451	None listed	NA	NA
ENSG00000250125	LINC02232	-2.05561	-2.84898	1.29868	0.00376203	None listed	NA	NA
ENSG00000243349	Lnc-ZNF22-2	-2.0655	-2.08762	4.16312	2.31e-07	None listed	NA	NA
ENSG00000236525	Lnc-IL18R1-1	-2.0731	-2.18482	2.3584	7.83e-05	None listed	NA	NA
ENSG00000238291	Lnc-RPP30-5	-2.11329	-3.36151	1.16595	0.00219824	None listed	NA	NA
ENSG00000227508	LINC01624	-2.11745	-2.26236	1.95772	0.00014244	1	28985737	NA
ENSG00000250548	LINC01303	-2.11783	-2.55757	1.43332	0.00210774	3	33841686, 34912458, 31497936	Laryngeal carcinoma, oral squamous cell carcinoma, gastric cancer
ENSG00000235491	LINC01889	-2.12223	-2.98102	1.26525	0.00289088	None listed	NA	NA
ENSG00000260402	lnc-TP53TG3-4	-2.12239	-144269483	1.05993	0.00015266	None listed	NA	NA
ENSG00000130600	H19	-2.12423	-2.17179	3.16446	1.78e-06	4178	https://pubmed.ncbi.nlm.nih.gov/?term=H19	Numerous cancers , myeloma
ENSG00000241767	LINC01324	-2.12797	-2.21687	2.67122	1.86e-05	2	29436619, 37483484	Melanoma, Gastrointestinal cancer
ENSG00000203999	LINC01270	-2.12827	-2.24623	2.23704	5.81e-05	12	https://pubmed.ncbi.nlm.nih.gov/?term=LINC01270	Gastric cancer, lung adenocarcinoma, breast cancer, head and neck cancer, esophageal cancer, clear cell renal carcinoma, triple-negative breast cancer, glioma
ENSG00000253400	lnc-IFT74-1	-2.13212	-2.50919	1.62403	0.001244	None listed	NA	NA
ENSG00000256928	Lnc-FAM168A-1	-2.1385	-2.55667	1.46224	0.00170218	None listed	NA	NA
ENSG00000249201	TERLR1	-2.17723	-2.4282	1.56086	0.00057784	None listed	NA	NA
ENSG00000226364	LINC02089	-2.18735	-2.38669	2.24099	0.00016374	None listed	NA	NA
ENSG00000234389	Lnc-SLC9A4-1	-2.18807	-2.24973	3.08046	2.17e-06	None listed	NA	NA
ENSG00000256879	PDE3A-AS1	-2.19688	-4.30806	1.07563	0.00080355	None listed	NA	NA
ENSG00000214548	MEG3	-2.22319	-2.28945	2.91933	1.89e-06	1323	https://pubmed.ncbi.nlm.nih.gov/?term=MEG3	Numerous cancers , myeloma
ENSG00000226252	0	-2.23739	-2.59295	1.65878	0.00058079	None listed	NA	NA
ENSG00000224149	Lnc-SLC44A5-1	-2.24187	-2.26341	4.45192	1.02e-08	None listed	NA	NA
ENSG00000271239	Lnc-ABCA5-16	-2.24205	-2.36038	2.41037	1.57e-05	None listed	NA	NA
ENSG00000237153	Lnc-CNTLN-1	-2.24244	-2.50977	1.87119	0.00026879	None listed	NA	NA
ENSG00000228170	Lnc-TUBB2A-1	-2.26986	-3.90208	1.21642	0.00086528	None listed	NA	NA
ENSG00000256568	Lnc-P2RY2-3	-2.28164	-2.30132	4.63371	3.26e-09	None listed	NA	NA
ENSG00000248690	HAS2-AS1	-2.28528	-2.77879	1.47047	0.00089498	30	https://pubmed.ncbi.nlm.nih.gov/?term=HAS2-AS1	Glioblastoma, glioma, breast cancer, non-small cell lung cancer, squamous cell carcinoma, epithelial ovarian cancer, papillary thyroid cancer
ENSG00000256714	Lnc-ETNK1-1	-2.30003	-2.60948	1.78394	0.00026804	None listed	NA	NA
ENSG00000243694	LINC02027	-2.31233	-2.97087	1.49869	0.00088492	6	35910212, 36811210, 35860590, 36505457, 37029263, 35342303	Clear cell renal cell carcinoma, hepatocellular carcinoma, renal cancer,
ENSG00000213373	LINC00671	-2.33694	-2.41448	2.88084	8.4e-07	6	34404767, 34377233, 32801328, 33168412, 36822090, 30210701	Pancreatic cancer, renal cell cancer, papillary thyroid tumor
ENSG00000225684	FAM225B	-2.34623	-2.47844	2.27051	8.56e-06	5	33299501, 37720188, 33495826, 34255617, 35674367	Nasopharyngeal carcinoma cells, ovarian cancer, glioblastoma
ENSG00000235532	LINC00402	-2.35902	-2.8095	1.5807	0.00042629	4	31004080, 33731431, 32633726, 36147735	Hepatocellular carcinoma, colon cancer, metastatic melanoma
ENSG00000271395	LINC02336	-2.3692	-3.21788	1.47301	0.0007218	None listed	NA	NA
ENSG00000238120	LINC01589	-2.38023	-2.66304	1.92769	9.98e-05	2	37058060, 29923223	Endometrial cancer, pancreatic ductal adenocarcinoma
ENSG00000259142	LINC00644	-2.38956	-144269483	1.0929	5.34e-05	None listed	NA	NA
ENSG00000268734	Lnc-FCAR-1	-2.40767	-2.42514	4.85003	1.57e-10	None listed	NA	NA
ENSG00000261363	Lnc-MAP1LC3B-5	-2.43186	-2.80158	1.71798	0.00015716	None listed	NA	NA
ENSG00000249049	Lnc-SNCA-5	-2.43217	-2.61486	2.37781	9.34e-06	None listed	NA	NA
ENSG00000267452	LINC02073	-2.45001	-2.50813	3.25276	3.2e-08	1	35075611	Cervical squamous cell carcinoma
ENSG00000261426	Lnc-GABRA5-1	-2.46575	-3.81891	1.28953	0.00048748	None listed	NA	NA
ENSG00000222047	C10orf55	-2.48747	-3.02219	1.4693	0.00027723	6	36294833, 28301587, 33683341, 34988211, 34093649, 36845013	Lung squamous cell carcinoma, head and neck squamous cell carcinoma, esophageal adenocarcinoma, acute myeloid leukemia, head and neck cancers
ENSG00000254060	Lnc-FABP5-4	-2.48793	-3.10048	1.45397	0.00030741	None listed	NA	NA
ENSG00000264066	Lnc-FAM222B-2	-2.49057	-3.17034	1.41388	0.00036637	None listed	NA	NA
ENSG00000226317	LINC00351	-2.49262	-2.61719	2.93384	7.96e-07	None listed	NA	NA
ENSG00000250908	Lnc-HPGDS-2	-2.53375	-144269483	1.16711	2.8e-05	None listed	NA	NA
ENSG00000260135	MMP2-AS1	-2.57132	-3.33158	1.35236	0.00026504	3	35342412, 36118862, 34849558	Renal cell carcinoma, non-small cell lung cancer
ENSG00000260779	0	-2.57177	-144269483	1.09331	2.67e-05	None listed	NA	NA
ENSG00000224048	LINC02612	-2.62458	-3.98568	1.25761	0.00021699	None listed	NA	NA
ENSG00000234862	Lnc-PAX1-4	-2.65004	-2.73264	3.16384	9.99e-09	None listed	NA	NA
ENSG00000226994	Lnc-RASGRP3-15	-2.68853	-3.64944	1.48174	0.00013028	None listed	NA	NA
ENSG00000256433	Lnc-LTBR-1	-2.70006	-2.75827	3.64784	4.51e-10	None listed	NA	NA
ENSG00000237689	Lnc-IL17RA-35	-2.70486	-2.78	3.51366	1.94e-09	None listed	NA	NA
ENSG00000235139	LINC03017	-2.73132	-3.14845	1.96035	1.12e-05	None listed	NA	NA
ENSG00000250567	Lnc-NUDT12-2	-2.78577	-3.39333	1.64205	2.76e-05	None listed	NA	NA
ENSG00000249599	BMPR1B-DT	-2.84751	-3.61622	1.5416	3.06e-05	3	35854199, 34224310, 35957871	Endometrial carcinoma, ovarian cancer, uterine corpora endometrial cancer
ENSG00000251191	LINC00589	-2.91175	-4.05992	1.34626	3.91e-05	2	36309503, 36126899	HER2+ breast cancer, gastric cancer
ENSG00000226486	LINC01035	-2.92185	-3.05256	2.75779	2.67e-09	None listed	NA	NA
ENSG00000254902	ANO1-AS1	-2.92496	-144269484	1.15001	5.77e-06	None listed	NA	NA
ENSG00000226022	Lnc-GRM7-6	-2.96494	-4.40291	1.39678	2.68e-05	None listed	NA	NA
ENSG00000228741	SPATA13	-2.99312	-144269484	1.14477	4.41e-06	30	https://pubmed.ncbi.nlm.nih.gov/?term=SPATA13	Meningioma, gastric cancer, thyroid cancer, non-Hodgkin B-cell lymphoma, primary signet ring cell carcinoma, breast cancer, melanoma
ENSG00000253143	Lnc-NCOA2-1	-2.99403	-144269484	1.21136	3.97e-06	None listed	NA	NA
ENSG00000244620	Lnc-TMEM121-3	-2.99575	-3.0134	5.56208	1.74e-16	None listed	NA	NA
ENSG00000258498	DIO3OS	-3.00224	-4.39546	1.28161	2.42e-05	40	https://pubmed.ncbi.nlm.nih.gov/?term=DIO3OS	Breast cancer, papillary thyroid cancer, Hepatocellular carcinoma, Osteosarcoma, cervical carcinoma
ENSG00000250981	MARCHF11-AS1	-3.03676	-4.17851	1.51924	1.46e-05	None listed	NA	NA
ENSG00000258654	Lnc-LINC02203-21	-3.04057	-3.09039	4.23186	2.1e-13	None listed	NA	NA
ENSG00000248964	LINC00589	-3.10497	-3.47283	1.9838	1.79e-07	2	36309503, 36126899	HER2+ breast cancer, gastric cancer
ENSG00000224127	Lnc-SLC44A5-2	-3.11866	-3.37541	2.34582	1.33e-08	None listed	NA	NA
ENSG00000260683	Lnc-ACTRT1-1	-3.12165	-3.8678	1.87252	2.18e-06	None listed	NA	NA
ENSG00000253364	COPDA1	-3.1807	-3.18163	9.94525	1.46e-27	1	31050548	NA
ENSG00000257139	LINC02821	-3.31029	-144269484	1.23987	7.18e-07	None listed	NA	NA
ENSG00000255980	LINC02953	-3.43716	-3.48934	4.66912	3.33e-17	None listed	NA	NA
ENSG00000237527	Lnc-TMPRSS15-11	-3.45441	-4.15968	1.97522	5.48e-08	None listed	NA	NA
ENSG00000257883	LINC03088	-3.48302	-4.231	1.68252	6.37e-08	None listed	NA	NA
ENSG00000237320	Lnc-FAM98A-3	-3.77725	-6.06394	1.46767	5.41e-08	None listed	NA	NA
ENSG00000251127	Lnc-ASPH-1	-3.82899	-6.02763	1.53653	2.93e-08	None listed	NA	NA
ENSG00000240801	Lnc-INS-IGF2-1	-3.85586	-4.64955	1.88909	5.24e-10	None listed	NA	NA
ENSG00000267924	Lnc-ZNF681-241	-3.95804	-3.97793	6.35875	4.65e-29	None listed	NA	NA
ENSG00000239661	Lnc-ZIC4-2	-4.02294	-144269485	1.56616	2.01e-09	None listed	NA	NA
ENSG00000267686	Lnc-PMAIP1-1	-4.04999	-4.90413	2.37271	3.76e-11	None listed	NA	NA
ENSG00000248338	LINC02472	-4.51792	-6.83501	1.84199	5.9e-12	1	37894938	Gastric cancer
ENSG00000253898	LINC01419	-4.53253	-4.5392	8.52675	5.38e-45	19	https://pubmed.ncbi.nlm.nih.gov/?term=LINC01419	Hepatocellular carcinoma, lung adenocarcinoma, osteosarcoma, gastric cancer, esophageal squamous cell carcinoma, ovarian cancer, breast cancer, lung squamous cell carcinoma
ENSG00000253967	LINC03020	-4.57663	-4.74802	4.12066	1.07e-23	None listed	NA	NA
ENSG00000242440	LINC02046	-4.6372	-5.75554	2.28293	1.89e-14	None listed	NA	NA
ENSG00000254066	LINC01938	-4.6536	-5.19463	2.85949	1.28e-17	None listed	NA	NA
ENSG00000261600	Lnc-RPIA-162	-4.80929	-4.88937	5.39063	3.46e-32	None listed	NA	NA
ENSG00000258616	LINC02303	-4.83852	-5.99529	2.65712	4.51e-16	None listed	NA	NA
ENSG00000253490	LINC02099	-5.47635	-5.72476	4.38674	2.81e-32	1	33557879	Cervical cancer
ENSG00000233542	Lnc-CFAP74-1	-5.96752	-8.14787	2.4155	5.38e-24	None listed	NA	NA
ENSG00000259854	LINC02956	-6.26551	-6.52331	5.28345	7.76e-44	None listed	NA	NA
ENSG00000248176	Lnc-PCDH7-9	-6.28126	-6.68527	4.58779	2.71e-39	None listed	NA	NA

### Sheet: Supp Table 2
Supp Table 2: Cohorts
public_id	Condition
MMRF_1068	Non - Responders
MMRF_1157	Non - Responders
MMRF_1261	Non - Responders
MMRF_1289	Non - Responders
MMRF_1293	Non - Responders
MMRF_1415	Non - Responders
MMRF_1452	Non - Responders
MMRF_1496	Non - Responders
MMRF_1502	Non - Responders
MMRF_1539	Non - Responders
MMRF_1637	Non - Responders
MMRF_1656	Non - Responders
MMRF_1664	Non - Responders
MMRF_1735	Non - Responders
MMRF_1771	Non - Responders
MMRF_1797	Non - Responders
MMRF_1808	Non - Responders
MMRF_1810	Non - Responders
MMRF_1823	Non - Responders
MMRF_1842	Non - Responders
MMRF_1876	Non - Responders
MMRF_1889	Non - Responders
MMRF_1891	Non - Responders
MMRF_1928	Non - Responders
MMRF_1935	Non - Responders
MMRF_1949	Non - Responders
MMRF_1965	Non - Responders
MMRF_1974	Non - Responders
MMRF_2054	Non - Responders
MMRF_2093	Non - Responders
MMRF_2253	Non - Responders
MMRF_2286	Non - Responders
MMRF_2313	Non - Responders
MMRF_2438	Non - Responders
MMRF_2531	Non - Responders
MMRF_2541	Non - Responders
MMRF_2548	Non - Responders
MMRF_2595	Non - Responders
MMRF_1048	Responders
MMRF_1077	Responders
MMRF_1086	Responders
MMRF_1153	Responders
MMRF_1185	Responders
MMRF_1251	Responders
MMRF_1269	Responders
MMRF_1274	Responders
MMRF_1304	Responders
MMRF_1352	Responders
MMRF_1383	Responders
MMRF_1393	Responders
MMRF_1407	Responders
MMRF_1424	Responders
MMRF_1454	Responders
MMRF_1520	Responders
MMRF_1522	Responders
MMRF_1572	Responders
MMRF_1577	Responders
MMRF_1589	Responders
MMRF_1605	Responders
MMRF_1621	Responders
MMRF_1624	Responders
MMRF_1630	Responders
MMRF_1652	Responders
MMRF_1665	Responders
MMRF_1686	Responders
MMRF_1690	Responders
MMRF_1698	Responders
MMRF_1750	Responders
MMRF_1766	Responders
MMRF_1786	Responders
MMRF_1792	Responders
MMRF_1805	Responders
MMRF_1824	Responders
MMRF_1837	Responders
MMRF_1839	Responders
MMRF_1846	Responders
MMRF_1854	Responders
MMRF_1865	Responders
MMRF_1881	Responders
MMRF_1893	Responders
MMRF_1911	Responders
MMRF_1918	Responders
MMRF_1921	Responders
MMRF_1927	Responders
MMRF_2005	Responders
MMRF_2038	Responders
MMRF_2043	Responders
MMRF_2056	Responders
MMRF_2074	Responders
MMRF_2080	Responders
MMRF_2091	Responders
MMRF_2140	Responders
MMRF_2211	Responders
MMRF_2213	Responders
MMRF_2224	Responders
MMRF_2232	Responders
MMRF_2265	Responders
MMRF_2273	Responders
MMRF_2352	Responders
MMRF_2429	Responders
MMRF_2440	Responders
MMRF_2459	Responders
MMRF_2464	Responders
MMRF_2468	Responders
MMRF_2488	Responders
MMRF_2498	Responders
MMRF_2501	Responders
MMRF_2516	Responders
MMRF_2532	Responders
MMRF_2559	Responders
MMRF_2564	Responders
MMRF_2570	Responders
MMRF_2597	Responders
MMRF_2611	Responders
MMRF_2614	Responders

### Sheet: Supp Table3
Table 3: Primers sequences
Primer name	Forward	Reverse	Application
LINC01432	TGATCACTGGCACCATCACT	TAAAGCCATTCGCCTTCCTA	RT-qPCR
CELF2	AATGCTCTCAGGTATGGCGG	ATTCCTGAGTAGGCCTGGGT	RT-qPCR
GAPDH	ACTTTGTCAAGCTCATTTCC	CACAGGGTACTTTATTGATG	RT-qPCR
Actin	CTCGACACCAGGGCGTTATG	CCACTCCATGCTCGATAGGAT	RT-qPCR
BAX	TGATGGACGGGTCCGGG	CAAAAGGGCCCCTGTCTTCA	RT-qPCR
TP53	TGACACGCTTCCCTGGATTG	GCTCGACGCTAGGATCTGAC	RT-qPCR
PUMA	AGGATGAAATTTGGCATGGGG	TCCCTGGGGCCACAAATCT	RT-qPCR
MYC	CCCTCCACTCGGAAGGACTA	GCTGGTGCATTTTCGGTTGT	RT-qPCR
RPL32	AGGCATTGACAACAGGGTTC	GTTGCACATCAGCAGCACTT	RT-qPCR
LINC01432-tile1	TGGAGAGAGTAAGGCGCATC	CCTGGGAGTGCAGGGTTTAT	RT-qPCR
LINC01432-tile2	ATGACAGCTTGGAGCATCTG	TGGAGATTTTGCCATTTTCA	RT-qPCR
LINC01432-tile3	TAGGAAGGCGAATGGCTTTA	CCATGGCCACAAGAGTTACC	RT-qPCR
LINC01432-tile4	CTGCCATGCAGAGGAGAAG	TGGCCTTTCCTTTATGCACT	RT-qPCR
LINC01432-tile5	GCAAGATCTCACCAGAAACCA	CAGTTTATTGTTTCACAGTTCTAGAGG	RT-qPCR
LINC01432-tile6	TCTCACCAGAAACCACCCC	CAGTTCAGGCTGCTGTAACA	RT-qPCR
LINC01432 LNA	TGGAGATTTTGCCATT		LNA ASO
Control LNA	AACACGTCTATACGC		LNA ASO
CELF2	GATGAACTCGTTACGC		LNA ASO

### Sheet: Supp Table 4
Supp Table 4: Antibodies
Name	Vendor	Catalogue number	Application
CUGBP2	Protein Tech	12921-1-AP	RIP, CLIP, IF
C-myc	ABCAM	ab32072	Western
Caspase-3	Cell signaling	96625	Western
Actin	Cell signaling	3700	Western
P53	Cell signaling	2527S	Western
H2AX	Cell signaling	9718S	Western
IgG	Cell signaling	2729s	RIP, CLIP
